# Decryption of sequence, structure, and functional features of SINE repeat elements in SINEUP non-coding RNA–mediated post-transcriptional gene regulation

**DOI:** 10.1101/2023.05.22.541671

**Authors:** Harshita Sharma, Matthew N Z Valentine, Naoko Toki, Hiromi Sueki Nishiyori, Stefano Gustincich, Hazuki Takahashi, Piero Carninci

**Affiliations:** Laboratory for Transcriptome Technology, RIKEN Center for Integrative Medical Sciences, Yokohama, Kanagawa, 230-0045, Japan; Department of Neuroscience and Brain Technologies, Istituto Italiano di Tecnologia, Genova, Italy; Human Technopole, Milan, 20157, Italy

## Abstract

RNA structure folding largely influences RNA regulation by providing flexibility and functional diversity. In silico and in vitro analyses are limited in their ability to capture the intricate relationships between dynamic RNA structure and RNA functional diversity present in the cell. Here, we investigate sequence, structure and functional features of mouse and human SINE-transcribed retrotransposons embedded in SINEUPs long non-coding RNAs, which positively regulate target gene expression post-transcriptionally. In-cell secondary structure probing reveals that functional SINEs-derived RNAs contain conserved short structure motifs essential for SINEUP-induced translation enhancement. We show that SINE RNA structure dynamically changes between the nucleus and cytoplasm and is associated with compartment-specific binding to RBP and related functions. Moreover, RNA–RNA interaction analysis shows that the SINE-derived RNAs interact directly with ribosomal RNAs, suggesting a mechanism of translation regulation. We further predict the architecture of 18 SINE RNAs in three dimensions guided by experimental secondary structure data. Overall, we demonstrate that the conservation of short key features involved in interactions with RBPs and ribosomal RNA drives the convergent function of evolutionarily distant SINE-transcribed RNAs.
