## Supplementary Table 1 for "Decryption of sequence, structure, and functional features of SINE repeat elements in SINEUP non-coding RNA–mediated post-transcriptional gene regulation"

### Sheet: Sheet1
	Supplementary Table 1
	SINEB2 sequences tested as effector domain (ED) in (a) long SINEUP, and (b) in miniSINEUP-GFP
(a)	S.No.	SINEB2 from Antisense (AS)	Orientation/Repeat class or family/ Matching repeat	Length of SINE (bp)	Accession No.
	1	Uchl1	C /SINEB2/B3	167	AK078321
	2	Uxt	C /SINEB2/B3	SINEB2 a- 131	AK029359
				SINEB2 b- 187
	3	Txnip	C /SINEB2/B3	107	AK143784
	4	Gadd45α	C /SINEB2/B2_Mm2	SINEB2 a- 131	AK054076
				SINEB2 b- 114
(b)	S.No.	Description	Size of ED (bp)
	1	AS Uchl1 SINEB2	167
	2	AS Uxt SINEB2-b	187
	3	AS Uchl1 SINEB2 + AS Uxt SINEB2-b	357
	4	Three repeats of AS Uchl1	532
	5	SINEB2/B3 consensus sequence from RepBase	228
	S.No.	SINEB2 from Antisense (AS)	Orientation/Repeat class or family/ Matching repeat	Length of SINE (bp)	Accession No.
	6	AS Nars2	C /SINEB2/B3	214	AK032194
	7	AS Abhd11	C /SINEB2/B3	200	AK041742
	8	AS Epb4.9	C /SINEB2/B3	214	AK048309
	9	AS Wfdc5	C /SINEB2/B3	205	AK042861
	10	AS Pgbd1	C /SINEB2/B3	121	AK034331
	11	AS Gsk3b	C /SINEB2/B3	191	AK145079
	12	AS Rhod	C /SINEB2/B2_Mm2	205	AK044205
	13	AS Rhod	C /SINEB2/B3A	190	AK044205
	14	AS E4f1	C /SINEB2/B2_Mm2	169	AK163105
	15	AS E4f1	C /SINEB2/B2_Mm1t	159	AK163105
