## Supplementary Table 4 for "Decryption of sequence, structure, and functional features of SINE repeat elements in SINEUP non-coding RNA–mediated post-transcriptional gene regulation"

### Sheet: Sheet1
		Supplementary Table 4: Intermolecular interactions of SINEUPs with RNAs other than rRNA in PARIS2 data.
			Segment 1					Segment 2
		S.No.	Chr Name	Position	Strand	Annotation	Description	Chr Name	Position	Strand	Annotation	Interacting Region
		1	chr20	47612457-47612474	Plus	ENSG00000124151.19	Nuclear receptor coactivator 3 (NCOA3), protein binds nuclear receptors and stimulates the transcriptional activities	SINEUP-GFP	1347-1365	Plus	SINEUP-GFP SINEB2	3' tail
		2	chr1	58926806-58926815	Minus	ENSG00000232453.7	LINC02777	SINEUP-GFP	1347-1376	Plus	SINEUP-GFP SINEB2	3' tail
		3	chrX	102648163-102648180	Minus	ENSG00000270050.2	novel lncRNA transcript, antisense to ARMCX5 and GPRASP1	SINEUP-GFP	1247-1275	Plus	SINEUP-GFP SINEB2	3' tail
		4	chr12	103990262-103990271	Minus	ENSG00000120820.13	Glycosyltransferase 8 domain containing 2 (GLT8D2), protein enables glycosyltransferase activity, overexpressed in ovarian cancer and in NAFLD (non-alcoholic fatty liver disease)	SINEUP-GFP	524-559	Plus	SINEUP-GFP SINEB2	3' tail
		5	chr3	10948703-10948710	Minus	ENSG00000286962.1	Novel LncRNA transcript, antisense to SLC6A11 (Solute Carrier Family 6 (Neurotransmitter Transporter, GABA), Member 11)	SINEUP-GFP	1055-1091	Plus	SINEUP-GFP SINEB2	3' tail
		6	chr10	60062739-60062746	Minus	ENSG00000151150.22	ankyrin 3 (ANK3), protein links the integral membrane proteins to the underlying spectrin-actin cytoskeleton	SINEUP-GFP	332-365	Plus	SINEUP-GFP SINEB2	SINEB2 + spacer 2 region
		7	chrX	102648163-102648180	Minus	ENSG00000270050.2	novel lncRNA transcript, antisense to ARMCX5 and GPRASP1	SINEUP-GFP	1240-1275	Plus	SINEUP-GFP SINEB2	3' tail
		8	chr20	297735-297743	Plus	ENSG00000247315.4	zinc finger CCHC-type containing 3 (ZCCHC3), protein involved in innate immune response to DNA and RNA viruses	SINEUP-GFP	1347-1376	Plus	SINEUP-GFP SINEB2	3' tail
		9	chr1	205873794-205873802	Plus	ENSG00000286619.1	novel lncRNA transcript, antisense to PM20D1 (Peptidase M20 Domain Containing 1)	SINEUP-GFP	354-389	Plus	SINEUP-GFP SINEB2	spacer 2
		10	chr1	58926806-58926815	Minus	ENSG00000232453.7	LINC02777	SINEUP-GFP	1347-1378	Plus	SINEUP-GFP SINEB2	3' tail
		11	chr1	232989152-232989162	Minus	ENSG00000135749.19	pecanex 2 (PCNX2), May play a role in tumorigenesis of colorectal carcinomas	SINEUP-GFP	1347-1383	Plus	SINEUP-GFP SINEB2	3' tail
		12	chr5	127340476-127340494	Plus	ENSG00000145794.17	Multiple EGF like domains 10 (MEGF10), Membrane receptor involved in phagocytosis by macrophages and astrocytes of apoptotic cells	SINEUP-GFP	539-582	Plus	SINEUP-GFP SINEB2	3' tail
		13	chr1	58926806-58926815	Minus	ENSG00000232453.7	LINC02777	SINEUP-GFP	1347-1388	Plus	SINEUP-GFP SINEB2	3' tail
		14	chrX	102648163-102648180	Minus	ENSG00000270050.2	novel lncRNA transcript, antisense to ARMCX5 and GPRASP1	SINEUP-GFP	1243-1275	Plus	SINEUP-GFP SINEB2	3' tail
		15	chr1	232989152-232989162	Minus	ENSG00000135749.19	pecanex 2 (PCNX2), May play a role in tumorigenesis of colorectal carcinomas	SINEUP-GFP	1347-1382	Plus	SINEUP-GFP SINEB2	3' tail
		16	chr9	19742682-19742697	Minus	ENSG00000155886.12	solute carrier family 24 member 2 (SLC24A2), encodes a member of the calcium/cation antiporter superfamily of transport proteins	miniSINEUP-GFP FRAM	From 9-39	Plus	miniSINEUP-GFP FRAM	Around T7 promoter
		17	chr10	122494393-122494402	Plus	ENSG00000166033.13	HtrA serine peptidase 1 (HTRA1), trypsin family of serine proteases, regulate the availability of insulin-like growth factors (IGFs), regulator of cell growth	miniSINEUP-GFP FRAM	384-426	Plus	miniSINEUP-GFP FRAM	bGH polyA
