## Supplementary Table 5 for "Decryption of sequence, structure, and functional features of SINE repeat elements in SINEUP non-coding RNA–mediated post-transcriptional gene regulation"

### Sheet: LongSINEUP-GFP_primers
Supplementary Table 5 (a)
	Primers for QuikChange II site-directed mutagenesis
	S.No.	Name of Primer	Sequence of Primer	Length (bases)	Target
	1	SINEUP-GFP_SacII_Fw1	5'-TGCAGAATTCGCCCTTCCGCGGCAGTGCTAGAGGAGG-3'	37	SINEUP-GFP (with AS Uchl1 SINEB2)
		SINEUP-GFP_SacII_Rev1	5'-CCTCCTCTAGCACTGCCGCGGAAGGGCGAATTCTGCA-3'	37
	2	SINEUP-GFP_ClaI_Fw1	5'-TGAGCCATCTCTTTAGCTCCATCGATGTCTCTTAAAAAACAAACAAAC-3'	48	SINEUP-GFP (with AS Uchl1 SINEB2)
		SINEUP-GFP_ClaI_Rev1	5'-GTTTGTTTGTTTTTTAAGAGACATCGATGGAGCTAAAGAGATGGCTCA-3'	48
	3	AS_Txnip_Fw1	5'-CTTTCTGGTGAATGCTCTGGTGCCGCGGGATGCCTTAGAAGTGGAGTTAA-3'	50	AK143784 (AS Txnip)
		AS_Txnip_Rev1	5'-TTAACTCCACTTCTAAGGCATCCCGCGGCACCAGAGCATTCACCAGAAAG-3'	50
	4	AS_Txnip_Fw2	5'-AAGCCATCTCTTCAGCCCCATCGATATAAGACTTCAGGAGAACCA-3'	45	AK143784 (AS Txnip)
		AS_Txnip_Rev2	5'-TGGTTCTCCTGAAGTCTTATATCGATGGGGCTGAAGAGATGGCTT-3'	45
	5	AS_Gadd45α_SINEB2-a_Fw1	5'-GTCTCTGCGGGCACCGCGGCAGCGACA-3'	27	AK054076 (AS Gadd45α)
		AS_Gadd45α_SINEB2-a_Rv1	5'-TGTCGCTGCCGCGGTGCCCGCAGAGAC-3'	27
	6	AS_Gadd45α_SINEB2-a_Fw2	5ʹ-CTCTGAGCCATCTCTCCAGCCCATCGATGATCTTACATGGGTGGGTC-3ʹ	47	AK054076 (AS Gadd45α)
		AS_Gadd45α_SINEB2-a_Rv2	5'-GACCCACCCATGTAAGATCATCGATGGGCTGGAGAGATGGCTCAGAG-3'	47
	7	AS_Gadd45α_SINEB2-b_Fw1	5'-AGGGACTTTTGAGTGCTCAGTCCTAAGTTGAACAATCCGCGGATCCCCTCCAAAGCTCAAG-3'	61	AK054076 (AS Gadd45α)
		AS_Gadd45α_SINEB2-b_Rv1	5'-CTTGAGCTTTGGAGGGGATCCGCGGATTGTTCAACTTAGGACTGAGCACTCAAAAGTCCCT-3'	61
	8	AS_Gadd45α_SINEB2-b_Fw2	5'-CGCTGAGCAATCTCTCCAGCCCATCGATGCAAGTTTCAGTGAGATATGT-3ʹ	49	AK054076 (AS Gadd45α)
		AS_Gadd45α_SINEB2-b_Rv2	5'-ACATATCTCACTGAAACTTGCATCGATGGGCTGGAGAGATTGCTCAGCG-3'	49
			CCGCGG = SacII restriction site
			ATCGAT = ClaI restriction site

### Sheet: miniSINEUP-GFP_primers
Supplementary Table 5 (b)
	Primers for PCR-cloning
	S.No.	Name of Primer	Sequence of Primer	Forward or Reverse (Fw/Rv)	Length (bases)	Tm (excluding RE site and extra bases)	Target	Amplicon length (bp)	Comments
	1	AS_Nars2_Fw	5ʹ-GGTGCGAATTCTTTTTTTTACTTGTATAGGTGTTTTG-3ʹ	Fw	37	49.2	AK032194 (769–982) AS Nars2	236
		AS_Nars2_Rv	5ʹ-GTTGTAAGCTTGAGGCTACAGAGATGTC-3ʹ	Rv	28	48.5
	2	AS_Abhd11_Fw	5ʹ-GGTGCGAATTCTTTATTTTGCTTTATGTGTCTGAG-3ʹ	Fw	35	49.9	AK041742 (2334–2533) AS Abhd11	222
		AS_Abhd11_Rv	5ʹ-GTTGTAAGCTTGGTTGGAGACTCAGGAA-3ʹ	Rv	28	50.7
	3	AS_Epb4.9_Fw	5ʹ-GGTGCGAATTCTTTATTTACTTATCTTTATGTGTATGAGTGTGT-3ʹ	Fw	44	53.6	AK048309 (1203–1416) AS Epb4.9	236
		AS_Epb4.9_Rv	5ʹ-GTTGTAAGCTTGGGGCTGGAGAGACA-3ʹ	Rv	26	53.5
	4	AS_Uxt-b_Fw	5ʹ-GGTGCGAATTCTTATTTTAAATATATGAGTATTTCACCTGC-3ʹ	Fw	41	51	AK029359 (774-960) AS Uxt-b	209
		AS_Uxt-b_Rv	5ʹ-GTTGTAAGCTTGGAGCTGAAGAGATGCT-3ʹ	Rv	28	51.2			also AS_Uchl1+AS_Uxt-b_Rv2
	5	AS_Uchl1+AS_Uxt-b_Fw1	5ʹ-GGTGCGAATTCGTGCAGTGCTAGAGGAG-3ʹ	Fw	28	52.2	AK078321 (521-690) AS Uchl1	176	also 3X_AS_Uchl1_Fw1
		AS_Uchl1+AS_Uxt-b_Rv1	5ʹ-GGAGCTAAAGAGATGGCTC-3ʹ	Rv	19	52.4			also 3X_AS_Uchl1_Rv1/Rv2
	6	AS_Uchl1+AS_Uxt-b_Fw2	5ʹ-TTATTTTAAATATATGAGTATTTCACCTGC-3ʹ	Fw	30	51	AK029359 (774-960) AS Uxt-b	193
		AS_Uchl1+AS_Uxt-b_Rv2	AS_Uxt-b_Rv
	7	3X_AS_Uchl1_Fw2	5ʹ-GTGCAGTGCTAGAGGAG-3ʹ	Fw	17	52.2	AK078321 (521-690) AS Uchl1	170	also 3X_AS_Uchl1_Fw3
		3X_AS_Uchl1_Rv3	5ʹ-GTTGTAAGCTTGGAGCTAAAGAGATGGCTC-3ʹ	Rv	30	52.4	AK078321 (521-690) AS Uchl1	181
			GAATTC = EcoRI restriction site
			AAGCTT = HindIII restriction site
		Note-
		To prepare AS_Uchl1 + AS_Uxt-b insert, first PCR using primer set no. 5 (Fw1 and Rv1), second PCR using primer set no.6 (Fw2 and Rv2). Then, ligate PCR product 1 with 2.
		To prepare 3X AS Uchl1 insert, first PCR using primer set no. 5 (Fw1 and Rv1), second PCR using using 3X_AS_Uchl1_Fw2 and 3X_AS_Uchl1_Rv2, third PCR using primer set no. 7 (Fw3 and Rv3), then ligate PCR product 1 with 2 and then with 3.
