## Supplementary Table 6 for "Decryption of sequence, structure, and functional features of SINE repeat elements in SINEUP non-coding RNA–mediated post-transcriptional gene regulation"

### Sheet: icSHAPE_oligos
Supplementary Table 6 (a)
		Oligos used in icSHAPE library preparation
		Name	Sequence
		Preadenylylated and 3′-biotin blocked RNA linker	/5rApp/AGATCGGAAGAGCGGTTCAG/3Biotin/
		Preadenylylated and 3′-ddC blocked RNA linker	/5rApp/AGATCGGAAGAGCGGTTCAG/3ddC/
		Primer for reverse transcription-
		Primer Name	Primer sequence (barcode in red)
		RT-1	/5phos/DDDNNAACCNNNNAGATCGGAAGAGCGTCGTGGA/iSp18/GGATCC/iSp18/TACTGAACCGC
		RT-2	/5phos/DDDNNGGTTNNNNAGATCGGAAGAGCGTCGTGGA/iSp18/GGATCC/iSp18/TACTGAACCGC
		RT-3	/5phos/DDDNNACCTNNNNAGATCGGAAGAGCGTCGTGGA/iSp18/GGATCC/iSp18/TACTGAACCGC
		RT-4	/5phos/DDDNNTGGCNNNNAGATCGGAAGAGCGTCGTGGA/iSp18/GGATCC/iSp18/TACTGAACCGC
		RT-5	/5phos/DDDNNTTGTNNNNAGATCGGAAGAGCGTCGTGGA/iSp18/GGATCC/iSp18/TACTGAACCGC
		RT-6	/5phos/DDDNNCAATNNNNAGATCGGAAGAGCGTCGTGGA/iSp18/GGATCC/iSp18/TACTGAACCGC
		RT-7	/5phos/DDDNNGGTCNNNNAGATCGGAAGAGCGTCGTGGA/iSp18/GGATCC/iSp18/TACTGAACCGC
		RT-8	/5phos/DDDNNGTAANNNNAGATCGGAAGAGCGTCGTGGA/iSp18/GGATCC/iSp18/TACTGAACCGC
			D = A/G/T N = A/T/G/C
		Illumina primers used for library amplification-
		Primer Name	Sequence (5ʹ---> 3ʹ), Index in blue
		P5	5′-AATGATACGGCGACCACCGAGATCTACACTCTTTCCCTACACGACGCTCTTCCGATCT-3′
		P3	5′-CAAGCAGAAGACGGCATACGAGATCGGTCTCGGCATTCCTGCTGAACCGCTCTTCCGATCT-3′
		Library	RT Primer used
		Long_SINEUP-GFP_all_NAI_WholeCell_rep1	RT-1
		Long_SINEUP-GFP_all_NAI_WholeCell_rep2	RT-2
		Long_SINEUP-GFP_all_DMSO_WholeCell_rep1	RT-3
		Long_SINEUP-GFP_all_DMSO_WholeCell_rep2	RT-4
		miniSINEUP-GFP_all_NAI_WholeCell_rep1	RT-1
		miniSINEUP-GFP_all_NAI_WholeCell_rep2	RT-2
		miniSINEUP-GFP_all_DMSO_WholeCell_rep1	RT-3
		miniSINEUP-GFP_all_DMSO_WholeCell_rep2	RT-4
		NAI_Nucleus_rep1	RT-1
		DMSO_Nucleus_rep1	RT-2
		NAI_Cytoplasm_rep1	RT-3
		DMSO_Cytoplasm_rep1	RT-4
		NAI_Nucleus_rep2	RT-5
		DMSO_Nucleus_rep2	RT-6
		NAI_Cytoplasm_rep2	RT-7
		DMSO_Cytoplasm_rep2	RT-8
		miniSINEUP-GFP FRAM_NAI_WholeCell_rep1	RT-5
		miniSINEUP-GFP FRAM_DMSO_WholeCell_rep1	RT-6
		miniSINEUP-GFP FRAM_NAI_WholeCell_rep2	RT-7
		miniSINEUP-GFP FRAM_DMSO_WholeCell_rep2	RT-8

### Sheet: seCLIP_oligos
Supplementary Table 6 (b)
		Oligos used in nuclear-cytoplasmic fractionated seCLIP library
		Oligo_name	Sequence (5ʹ---> 3ʹ)	Size (nt)	Purification	Oligo_type	Modification	Comment
		3ʹ RNA_linker_1	/5Phos/rArUrCrArUrCrArCrGrArGrArUrCrGrGrArArGrArGrCrGrUrCrGrUrGrU/3SpC3/	29	Desalt	RNA	/5Phos/ & /SpC3/	Sample Barcodes in red
		3ʹ RNA_linker_2	/5Phos/rArUrCrCrArGrArUrCrArGrArUrCrGrGrArArGrArGrCrGrUrCrGrUrGrU/3SpC3/	29	Desalt	RNA	/5Phos/ & /SpC3/	Sample Barcodes in red
		3ʹ RNA_linker_3	/5Phos/rArUrCrCrGrArUrGrUrArGrArUrCrGrGrArArGrArGrCrGrUrCrGrUrGrU/3SpC3/	29	Desalt	RNA	/5Phos/ & /SpC3/	Sample Barcodes in red
		3ʹ RNA_linker_4	/5Phos/rArUrCrArCrUrUrGrArArGrArUrCrGrGrArArGrArGrCrGrUrCrGrUrGrU/3SpC3/	29	Desalt	RNA	/5Phos/ & /SpC3/	Sample Barcodes in red
		3ʹ RNA_linker_5	/5Phos/rArUrCrUrUrArGrGrCrArGrArUrCrGrGrArArGrArGrCrGrUrCrGrUrGrU/3SpC3/	29	Desalt	RNA	/5Phos/ & /SpC3/	Sample Barcodes in red
		3ʹ RNA_linker_6	/5Phos/rArUrCrGrArUrCrArGrArGrArUrCrGrGrArArGrArGrCrGrUrCrGrUrGrU/3SpC3/	29	Desalt	RNA	/5Phos/ & /SpC3/	Sample Barcodes in red
		3ʹ RNA_linker_7	/5Phos/rArUrCrUrGrArCrCrArArGrArUrCrGrGrArArGrArGrCrGrUrCrGrUrGrU/3SpC3/	29	Desalt	RNA	/5Phos/ & /SpC3/	Sample Barcodes in red
		3ʹ RNA_linker_8	/5Phos/rArUrCrUrArGrCrUrUrArGrArUrCrGrGrArArGrArGrCrGrUrCrGrUrGrU/3SpC3/	29	Desalt	RNA	/5Phos/ & /SpC3/	Sample Barcodes in red
		DNA linker	/5Phos/AGATCGGAAGAGCACACGTC/3SpC3/	20	HPLC	DNA	/5Phos/ & /SpC3/
		eCLIP_RT_primer	CTACACGACGCTCTTCCGAT	20	HPLC	DNA
		Illumina adapters used-
		Oligo_name	Sequence (5ʹ---> 3ʹ), Index in blue	Size (nt)	Purification	Oligo_type
		501	AATGATACGGCGACCACCGAGATCTACACTATAGCCTACACTCTTTCCCTACACGACGCTCTTCCGATCT	70	HPLC	DNA
		502	AATGATACGGCGACCACCGAGATCTACACATAGAGGCACACTCTTTCCCTACACGACGCTCTTCCGATCT	70	HPLC	DNA
		Library	3ʹ RNA_linker used	Barcode in read 1
		HNRNPK_IP_Cyt_rep1	1	CGTGAT
		HNRNPK_IP_Nuc_rep1	2	GATCTG
		HNRNPK_IP_Cyt_rep2	3	ACATCG
		HNRNPK_IP_Nuc_rep2	4	TCAAGT
		HNRNPK_input_Cyt_rep1	5	GCCTAA
		HNRNPK_input_Nuc_rep1	6	CTGATC
		HNRNPK_input_Cyt_rep2	7	TGGTCA
		HNRNPK_input_Nuc_rep2	8	AAGCTA
		IP, Immunoprecipitated (enriched for HNRNPK protein-RNA complexes)
		input, not immunoprecipitated (contain all protein-RNA complexes)

### Sheet: PARIS_oligos
Supplementary Table 6 (c)
		Oligos used in PARIS library preparation
		Library	RT primer	5'mod	RT primer sequence	3'mod	index seq
		SINEUP-GFP_SINEB2_WholeCell_rep1	1	P	WWWNNNATCACGNNNNNTACCCTTCGCTTCACACACAAG/iSp18/GGATCC/iSp18/TACTGAACCGC	None	CGTGAT
		SINEUP-GFP_SINEB2_WholeCell_rep2	2	P	WWWNNNCGATGTNNNNNTACCCTTCGCTTCACACACAAG/iSp18/GGATCC/iSp18/TACTGAACCGC	None	ACATCG
		miniSINEUP-GFP_FRAM_WholeCell_rep1	3	P	WWWNNNTTAGGCNNNNNTACCCTTCGCTTCACACACAAG/iSp18/GGATCC/iSp18/TACTGAACCGC	None	GCCTAA
		miniSINEUP-GFP_FRAM_WholeCell_rep2	4	P	WWWNNNTGACCANNNNNTACCCTTCGCTTCACACACAAG/iSp18/GGATCC/iSp18/TACTGAACCGC	None	TGGTCA
			Name	5’mod	sequence	3’mod
			Adapter	App	AGATCGGAAGAGCGGTTCAG	Biotin
				Name	Sequence
				P6 Tall v4 primer	CTCTTTCCCCTTGTGTGTGAAGCGAAGGGT
				P3 Tall v4 primer	GGCATTCCTGCTGAACCGCTCTTCCGATCT
				P6-Solexa_PCR_primer	AATGATACGGCGACCACCGAGATCTACACTCTTTCCCCTTGTGTGTGAAGCGAAGGGT
				P3-Solexa_PCR_primer	CAAGCAGAAGACGGCATACGAGATCGGTCTCGGCATTCCTGCTGAACCGCTCTTCCGATCT
				Illumina primer 1	AATGATACGGCGACCACCGA
				Illumina primer 2	CAA GCA GAA GAC GGC ATA CGA
				P6 custom seuence primer	CACTCTTTCCCCTTGTGTGTGAAGCGAAGGGTA
